# Three dimensional reconstruction of the human nucleus accumbens reveals topographic organization and molecular heterogeneity of D1-islands across the anterior posterior axis

**DOI:** 10.64898/2026.09.25.754413

**Authors:** Robert A. Phillips, Jianing Yao, Svitlana V. Bach, Ishbel Del Rosario Alvia, Yufeng Du, Sarah E. Maguire, Ruth Zhang, Ryan A. Miller, Joel E. Kleinman, Thomas M. Hyde, Keri Martinowich, Kristen R. Maynard, Stephanie C. Hicks

## Abstract

Spatial transcriptomics has transformed molecular characterization of the human brain, but most studies profile individual two-dimensional tissue sections and therefore cannot capture molecular organization across 3D neuroanatomical axes. Here, we developed a spatial genomics framework to reconstruct the 3D cellular architecture of the human nucleus accumbens (NAc) by densely sampling and aligning serial sections across its anterior-posterior (AP) extent. Combining single-cell Xenium profiling with near-transcriptome-wide VisiumHD, we mapped cell type composition and topography across AP, mediolateral and dorsoventral axes. Neuronal populations varied in relative abundance across the AP axis while maintaining characteristic spatial topographies. These differences were particularly pronounced among D1-islands, a topographically organized structure within the NAc in which transcriptionally distinct subpopulations of *DRD1*-expressing medium spiny neurons (MSNs) aggregate into discrete cellular formations. D1-islands comprised two molecularly distinct spatial domains with conserved counterparts across species. Both domains varied in relative abundance across the AP axis, but demonstrated distinct 3D distribution; one was present throughout the NAc, whereas the other, corresponding to islands of Calleja (ICj), was more restricted to intermediate-to-posterior levels. Local spatial analyses revealed region- and AP-dependent cellular relationships, including segregation of the two island populations despite their anatomical proximity. Together, these findings establish a framework for three dimensional spatial genomics of human brain tissue and reveal molecular and cellular organization not captured by individual tissue sections.
