## Supplementary material for "Three dimensional reconstruction of the human nucleus accumbens reveals topographic organization and molecular heterogeneity of D1-islands across the anterior posterior axis": Table S1

	ENSEMBL_ID	Gene_Name
1	ENSG00000069431	ABCC9
2	ENSG00000151388	ADAMTS12
3	ENSG00000145536	ADAMTS16
4	ENSG00000156140	ADAMTS3
5	ENSG00000128271	ADORA2A
6	ENSG00000120907	ADRA1A
7	ENSG00000170214	ADRA1B
8	ENSG00000204472	AIF1
9	ENSG00000171094	ALK
10	ENSG00000154188	ANGPT1
11	ENSG00000029534	ANK1
12	ENSG00000180071	ANKRD18A
13	ENSG00000134343	ANO3
14	ENSG00000135046	ANXA1
15	ENSG00000130203	APOE
16	ENSG00000142192	APP
17	ENSG00000171885	AQP4
18	ENSG00000075884	ARHGAP15
19	ENSG00000138639	ARHGAP24
20	ENSG00000147256	ARHGAP36
21	ENSG00000047648	ARHGAP6
22	ENSG00000064270	ATP2C2
23	ENSG00000135454	B4GALNT1
24	ENSG00000132692	BCAN
25	ENSG00000127152	BCL11B
26	ENSG00000162670	BRINP3
27	ENSG00000151136	BTBD11
28	ENSG00000165985	C1QL3
29	ENSG00000143110	C1orf162
30	ENSG00000125730	C3
31	ENSG00000104327	CALB1
32	ENSG00000172137	CALB2
33	ENSG00000004948	CALCR
34	ENSG00000064989	CALCRL
35	ENSG00000183166	CALN1
36	ENSG00000042493	CAPG
37	ENSG00000092529	CAPN3
38	ENSG00000164326	CARTPT
39	ENSG00000130940	CASZ1
40	ENSG00000105974	CAV1
41	ENSG00000187094	CCK
42	ENSG00000275302	CCL4
43	ENSG00000271503	CCL5
44	ENSG00000133101	CCNA1
45	ENSG00000157456	CCNB2
46	ENSG00000170458	CD14
47	ENSG00000177575	CD163
48	ENSG00000116824	CD2
49	ENSG00000135218	CD36
50	ENSG00000160654	CD3G
51	ENSG00000010610	CD4
52	ENSG00000026508	CD44
53	ENSG00000117091	CD48
54	ENSG00000169442	CD52
55	ENSG00000129226	CD68
56	ENSG00000112149	CD83
57	ENSG00000114013	CD86
58	ENSG00000039068	CDH1
59	ENSG00000154162	CDH12
60	ENSG00000179242	CDH4
61	ENSG00000113361	CDH6
62	ENSG00000170312	CDK1
63	ENSG00000103888	CEMIP
64	ENSG00000135048	CEMIP2
65	ENSG00000117724	CENPF
66	ENSG00000160401	CFAP157
67	ENSG00000070748	CHAT
68	ENSG00000154645	CHODL
69	ENSG00000013297	CLDN11
70	ENSG00000184113	CLDN5
71	ENSG00000158258	CLSTN2
72	ENSG00000150656	CNDP1
73	ENSG00000184144	CNTN2
74	ENSG00000154529	CNTNAP3B
75	ENSG00000100473	COCH
76	ENSG00000111799	COL12A1
77	ENSG00000188517	COL25A1
78	ENSG00000102879	CORO1A
79	ENSG00000241563	CORT
80	ENSG00000145920	CPLX2
81	ENSG00000196353	CPNE4
82	ENSG00000147571	CRH
83	ENSG00000145708	CRHBP
84	ENSG00000106113	CRHR2
85	ENSG00000006016	CRLF1
86	ENSG00000103316	CRYM
87	ENSG00000173546	CSPG4
88	ENSG00000183230	CTNNA3
89	ENSG00000103811	CTSH
90	ENSG00000163131	CTSS
91	ENSG00000111249	CUX2
92	ENSG00000168329	CX3CR1
93	ENSG00000145824	CXCL14
94	ENSG00000121966	CXCR4
95	ENSG00000115165	CYTIP
96	ENSG00000187323	DCC
97	ENSG00000163673	DCLK3
98	ENSG00000011465	DCN
99	ENSG00000162733	DDR2
100	ENSG00000162595	DIRAS3
101	ENSG00000187957	DNER
102	ENSG00000184845	DRD1
103	ENSG00000149295	DRD2
104	ENSG00000169676	DRD5
105	ENSG00000164330	EBF1
106	ENSG00000115468	EFHD1
107	ENSG00000146648	EGFR
108	ENSG00000197977	ELOVL2
109	ENSG00000145242	EPHA5
110	ENSG00000065361	ERBB3
111	ENSG00000136541	ERMN
112	ENSG00000112319	EYA4
113	ENSG00000117560	FASLG
114	ENSG00000077942	FBLN1
115	ENSG00000158869	FCER1G
116	ENSG00000150337	FCGR1A
117	ENSG00000203747	FCGR3A
118	ENSG00000066468	FGFR2
119	ENSG00000068078	FGFR3
120	ENSG00000118407	FILIP1
121	ENSG00000102755	FLT1
122	ENSG00000129654	FOXJ1
123	ENSG00000128573	FOXP2
124	ENSG00000053108	FSTL4
125	ENSG00000168843	FSTL5
126	ENSG00000140564	FURIN
127	ENSG00000136928	GABBR2
128	ENSG00000268089	GABRQ
129	ENSG00000128683	GAD1
130	ENSG00000136750	GAD2
131	ENSG00000139354	GAS2L3
132	ENSG00000131095	GFAP
133	ENSG00000168546	GFRA2
134	ENSG00000152661	GJA1
135	ENSG00000112164	GLP1R
136	ENSG00000186469	GNG2
137	ENSG00000115523	GNLY
138	ENSG00000147437	GNRH1
139	ENSG00000136235	GPNMB
140	ENSG00000169508	GPR183
141	ENSG00000171659	GPR34
142	ENSG00000146360	GPR6
143	ENSG00000163873	GRIK3
144	ENSG00000183454	GRIN2A
145	ENSG00000145649	GZMA
146	ENSG00000114315	HES1
147	ENSG00000010282	HHATL
148	ENSG00000135245	HILPDA
149	ENSG00000242574	HLA-DMB
150	ENSG00000196735	HLA-DQA1
151	ENSG00000122254	HS3ST2
152	ENSG00000182601	HS3ST4
153	ENSG00000102468	HTR2A
154	ENSG00000147246	HTR2C
155	ENSG00000164270	HTR4
156	ENSG00000148680	HTR7
157	ENSG00000138413	IDH1
158	ENSG00000182054	IDH2
159	ENSG00000131203	IDO1
160	ENSG00000142089	IFITM3
161	ENSG00000146674	IGFBP3
162	ENSG00000141753	IGFBP4
163	ENSG00000115461	IGFBP5
164	ENSG00000189108	IL1RAPL2
165	ENSG00000168685	IL7R
166	ENSG00000077943	ITGA8
167	ENSG00000169896	ITGAM
168	ENSG00000140678	ITGAX
169	ENSG00000160255	ITGB2
170	ENSG00000140015	KCNH5
171	ENSG00000157404	KIT
172	ENSG00000127528	KLF2
173	ENSG00000136826	KLF4
174	ENSG00000167755	KLK6
175	ENSG00000111796	KLRB1
176	ENSG00000196569	LAMA2
177	ENSG00000125869	LAMP5
178	ENSG00000106852	LHX6
179	ENSG00000162624	LHX8
180	ENSG00000113083	LOX
181	ENSG00000154237	LRRK1
182	ENSG00000188906	LRRK2
183	ENSG00000112799	LY86
184	ENSG00000187123	LYPD6
185	ENSG00000150556	LYPD6B
186	ENSG00000133800	LYVE1
187	ENSG00000105695	MAG
188	ENSG00000172005	MAL
189	ENSG00000140563	MCTP2
190	ENSG00000134138	MEIS2
191	ENSG00000152595	MEPE
192	ENSG00000008394	MGST1
193	ENSG00000148773	MKI67
194	ENSG00000168314	MOBP
195	ENSG00000204655	MOG
196	ENSG00000110077	MS4A6A
197	ENSG00000205358	MT1H
198	ENSG00000041515	MYO16
199	ENSG00000167306	MYO5B
200	ENSG00000124920	MYRF
201	ENSG00000162736	NCSTN
202	ENSG00000138653	NDST4
203	ENSG00000165973	NELL1
204	ENSG00000132688	NES
205	ENSG00000171532	NEUROD2
206	ENSG00000064300	NGFR
207	ENSG00000105374	NKG7
208	ENSG00000053438	NNAT
209	ENSG00000089250	NOS1
210	ENSG00000148400	NOTCH1
211	ENSG00000056291	NPFFR2
212	ENSG00000168743	NPNT
213	ENSG00000122585	NPY
214	ENSG00000164128	NPY1R
215	ENSG00000185551	NR2F2
216	ENSG00000153234	NR4A2
217	ENSG00000099250	NRP1
218	ENSG00000162631	NTNG1
219	ENSG00000196358	NTNG2
220	ENSG00000198400	NTRK1
221	ENSG00000174145	NWD2
222	ENSG00000144227	NXPH2
223	ENSG00000184221	OLIG1
224	ENSG00000205927	OLIG2
225	ENSG00000119547	ONECUT2
226	ENSG00000197430	OPALIN
227	ENSG00000183715	OPCML
228	ENSG00000116329	OPRD1
229	ENSG00000082556	OPRK1
230	ENSG00000125510	OPRL1
231	ENSG00000112038	OPRM1
232	ENSG00000165899	OTOGL
233	ENSG00000169313	P2RY12
234	ENSG00000181631	P2RY13
235	ENSG00000007372	PAX6
236	ENSG00000102290	PCDH11X
237	ENSG00000099715	PCDH11Y
238	ENSG00000132646	PCNA
239	ENSG00000175426	PCSK1
240	ENSG00000140479	PCSK6
241	ENSG00000112541	PDE10A
242	ENSG00000115252	PDE1A
243	ENSG00000170962	PDGFD
244	ENSG00000134853	PDGFRA
245	ENSG00000101327	PDYN
246	ENSG00000261371	PECAM1
247	ENSG00000181195	PENK
248	ENSG00000144824	PHLDB2
249	ENSG00000138193	PLCE1
250	ENSG00000114805	PLCH1
251	ENSG00000180287	PLD5
252	ENSG00000168081	PNOC
253	ENSG00000133110	POSTN
254	ENSG00000106536	POU6F2
255	ENSG00000131771	PPP1R1B
256	ENSG00000163421	PROK2
257	ENSG00000117707	PROX1
258	ENSG00000080815	PSEN1
259	ENSG00000143801	PSEN2
260	ENSG00000205155	PSENEN
261	ENSG00000244694	PTCHD4
262	ENSG00000081237	PTPRC
263	ENSG00000173482	PTPRM
264	ENSG00000106278	PTPRZ1
265	ENSG00000100362	PVALB
266	ENSG00000169900	PYDC1
267	ENSG00000100302	RASD2
268	ENSG00000172575	RASGRP1
269	ENSG00000167281	RBFOX3
270	ENSG00000189056	RELN
271	ENSG00000131378	RFTN1
272	ENSG00000148908	RGS10
273	ENSG00000143333	RGS16
274	ENSG00000182732	RGS6
275	ENSG00000152214	RIT2
276	ENSG00000026297	RNASET2
277	ENSG00000137393	RNF144B
278	ENSG00000198963	RORB
279	ENSG00000047936	ROS1
280	ENSG00000177519	RPRM
281	ENSG00000147655	RSPO2
282	ENSG00000171509	RXFP1
283	ENSG00000133105	RXFP2
284	ENSG00000198838	RYR3
285	ENSG00000196154	S100A4
286	ENSG00000203727	SAMD5
287	ENSG00000177098	SCN4B
288	ENSG00000146555	SDK1
289	ENSG00000170381	SEMA3E
290	ENSG00000112902	SEMA5A
291	ENSG00000082684	SEMA5B
292	ENSG00000196136	SERPINA3
293	ENSG00000100095	SEZ6L
294	ENSG00000145423	SFRP2
295	ENSG00000138083	SIX3
296	ENSG00000091664	SLC17A6
297	ENSG00000104888	SLC17A7
298	ENSG00000179520	SLC17A8
299	ENSG00000187714	SLC18A3
300	ENSG00000110436	SLC1A2
301	ENSG00000185052	SLC24A3
302	ENSG00000091137	SLC26A4
303	ENSG00000101438	SLC32A1
304	ENSG00000115665	SLC5A7
305	ENSG00000184347	SLIT3
306	ENSG00000112562	SMOC2
307	ENSG00000132639	SNAP25
308	ENSG00000173267	SNCG
309	ENSG00000168807	SNTB2
310	ENSG00000108018	SORCS1
311	ENSG00000100146	SOX10
312	ENSG00000176887	SOX11
313	ENSG00000181449	SOX2
314	ENSG00000124766	SOX4
315	ENSG00000125398	SOX9
316	ENSG00000153820	SPHKAP
317	ENSG00000066336	SPI1
318	ENSG00000262655	SPON1
319	ENSG00000157005	SST
320	ENSG00000147488	ST18
321	ENSG00000168610	STAT3
322	ENSG00000152953	STK32B
323	ENSG00000076944	STXBP2
324	ENSG00000137573	SULF1
325	ENSG00000163630	SYNPR
326	ENSG00000006128	TAC1
327	ENSG00000166863	TAC3
328	ENSG00000115353	TACR1
329	ENSG00000183662	TAFA1
330	ENSG00000136535	TBR1
331	ENSG00000009694	TENM1
332	ENSG00000135426	TESPA1
333	ENSG00000105329	TGFB1
334	ENSG00000092969	TGFB2
335	ENSG00000120708	TGFBI
336	ENSG00000180176	TH
337	ENSG00000137801	THBS1
338	ENSG00000172673	THEMIS
339	ENSG00000187720	THSD4
340	ENSG00000144229	THSD7B
341	ENSG00000181234	TMEM132C
342	ENSG00000121933	TMIGD3
343	ENSG00000041982	TNC
344	ENSG00000131747	TOP2A
345	ENSG00000141510	TP53
346	ENSG00000146242	TPBG
347	ENSG00000139287	TPH2
348	ENSG00000277734	TRAC
349	ENSG00000095970	TREM2
350	ENSG00000072657	TRHDE
351	ENSG00000255690	TRIL
352	ENSG00000133107	TRPC4
353	ENSG00000072315	TRPC5
354	ENSG00000137672	TRPC6
355	ENSG00000179981	TSHZ1
356	ENSG00000182463	TSHZ2
357	ENSG00000167614	TTYH1
358	ENSG00000174607	UGT8
359	ENSG00000107731	UNC5B
360	ENSG00000152818	UTRN
361	ENSG00000038427	VCAN
362	ENSG00000146469	VIP
363	ENSG00000174453	VWC2L
364	ENSG00000156076	WIF1
365	ENSG00000169064	ZBBX
366	ENSG00000184307	ZDHHC23
